# A screen for adherens junction proteins regulating collective cell migration and testis morphogenesis reveals important roles for the Rab GAP RN-tre and the kinase Par-1

**DOI:** 10.64898/2026.05.22.727264

**Authors:** Sarah E. Clark, Siobhan C. Morris, Joseph B. Dordor, Lawrencia S. Amo, Renick Wiltshire, Taino Encarnacion, Maik C. Bischoff, Mark Peifer

## Abstract

Animal tissues have diverse architectures and cell behaviors across the epithelial-mesenchymal spectrum. Cell adhesion mediated by classical cadherins is foundational. Cadherins nucleate complexes of dozens of proteins connecting junctions to the cytoskeleton and signaling downstream. Many junctional proteins are well-studied in epithelia, but less is known about roles during mesenchymal migration. The nascent myotubes of the pupal Drosophila testis provide an excellent model for N-cadherin mediated mesenchymal migration. We combined a proximity proteomics dataset of adherens junction proteins in mammalian epithelial cells with genome-wide shRNA libraries knocking down Drosophila genes to begin to define the subset of junctional proteins important in mesenchymal migration. While N-cadherin is predominant, E-cadherin plays a supporting role. Surprisingly, several proteins with key roles in epithelial morphogenesis, including Afadin’s homolog Canoe, ZO-1’s homolog Polychaetoid, and Par3’s homolog Bazooka play at most modest roles. Twenty-two genes with diverse cell biological roles had strong to moderate defects in testis morphogenesis. These will provide a community resource. We followed up two. The kinase Par-1 is important for migration and gap closure, with knockdown phenotypes paralleling those of myosin. The Rab GAP RN-tre does not have roles until after migration and works in parallel with N-cadherin during testis spiralization.
