## Supplementary material for "A screen for adherens junction proteins regulating collective cell migration and testis morphogenesis reveals important roles for the Rab GAP RN-tre and the kinase Par-1": Suppl Table 2

### Sheet: ALL RNAi list by Phenotype
Suppl. Table 2 shRNA, gRNA, and null allele lines tested and phenotypes observed
Gene Symbol	Protein Type	Type	Stock #	Vector	Penetrance	Severity	Lethality	Validated	Description	Flybase report
shRNA and gRNA lines tested:
arm	Cadherin-catenin complex	shRNA	v107344	KK	N/A	N/A	Embryonic	A	N/A	abnormal cell number in oogenesis
arm	Core Cadherin-catenin complex	shRNA	v7767	GD	N/A	N/A	Embryonic	A	N/A	lethal with several drivers including mef2
coronin	Actin polymerization regulator	shRNA	v109644	KK	N/A	N/A	Embryonic		N/A	No data
rhea/talin	Talin. Core integrin binding partner	shRNA	v40399	GD	N/A	N/A	Embryonic	A	N/A	Lethal with many drivers including mef2
dlg5	Dlg5 homolog. MAGUK family adapter	shRNA	BL61334	v20	4	4			Severe defects in muscle coverage - failure to elongate and spiralize (6 testes look like par-1, 11 testes look like the RhoGEF Pix)	No data
par-1	Ser/Thr kinase-basolateral polarity regulator	shRNA	BL32410	v20	4	4		A. B	Severe defects in muscle coverage - failure to elongate and spiralize	Altered wing size and eye disc cell size
par-1	Ser/Thr kinase-basolateral polarity regulator	gRNA	v341094	HD-CFD	4	4			Severe defects in muscle coverage - failure to elongate and spiralize	No data
alpha-catenin	Core Adherens junction protein	gRNA	BL78676	gRNA pTKO	4	4			Severe gaps along proximal-distal axis and testis spiraling altered	No data
dlg5	Dlg5 homolog. MAGUK family adapter	shRNA	BL30926	pUAS	4	4		A	Severe gaps along proximal-distal axis and testis spiraling altered	Flight muscle atrophy and border cell migration defects
dlg1	Dlg1 homolog. MAGUK family adapter	shRNA	BL85868	gRNA pTKO	3	4			Severe shaping defects with varying penetrance, fusion of paragonia to testis	No data
dsh	Canonical Wnt and planar poalrity protein	shRNA	BL31306	v1	4	3		A	Severe shaping defects - failure to spiralize	Phenotypes in the ovary. midgut and neuromuscular junction
dsh	Canonical Wnt and planar poalrity protein	shRNA	BL31307	v1	4	3		A	Severe shaping and muscle alignment defects - failure to spiralize	Increased cell number in ovary
alpha-catenin	Core Cadherin-catenin complex	shRNA	v107298	KK	4	3		A	Strong defects in proximal muscle coverage, 2 samples with strong distal defects in muscle coverage	Loss of ovarian follicle cells
alpha-catenin	Core Cadherin-catenin complex	shRNA	BL33430	v20	4	3		A,B	Moderate gaps in muscle coverage all along the proximal-distal axis	Border cell migration defects
alpha-catenin	Core Cadherin-catenin complex	shRNA	v40882	GD	4	3		A	Moderate proximal gaps/distal tip enlargement	Lethal with several GAL4 drivers
abl	Non-receptor tyrosine kinase	Kinase-dead	BL8566	NA	4	3			Severe defects in distal muscle coverage - variable in strength	No data
cip4	Formin-binding protein 1-like (TOCA-1) relative	shRNA	v18492	GD	4	3		A	Severe defects in distal muscle coverage/testis shaping altered	semi-lethal with pnr-GAL4
Rap1	Small GTPase	shRNA	v33437	GD	4	3		A	Severe defects in distal muscle coverage - variable in strength	Lethal with pnr-GAL4, loss of photoreceptors in clones
RN-tre	Rab5 GAP	shRNA	v108670	KK	4	3		A	Severe defects in proximal muscle coverage	Border cell migration defects
RN-tre	Rab5 GAP	shRNA	v28192	GD	4	3		A	Severe defects in proximal muscle coverage	Border cell migration defects
CadN	N-cadherin	gRNA	v342583	HD-CFD	4	3			Severe gaps in muscle coverage all along the proximal-distal axis	No data
CadN	N-cadherin	gRNA	v342258	HD-CFD	4	3			Severe gaps in muscle coverage all along the proximal-distal axis	No data
CadN	N-cadherin	gRNA	BL83029	WKO	4	3			Severe gaps in muscle coverage along the proximal distal axis, testis surface wavy	No data
CadN	N-cadherin	shRNA	v101642	KK	3	3			Severe gaps in muscle coverage all along the proximal-distal axis	No data
RN-tre	Rab5 GAP	shRNA	BL28670	v10	3	3		A	Severe defects in proximal muscle coverage	Melanization of the fat body
crk	SH2/SH3 adapter	shRNA	v19061	GD	3	3		A	Severe defects in distal muscle coverage - variable in strength	Lethal with Act5c, flightless with mef2
MSP300	Nesprin family member	shRNA	BL32848	v20	2	3		A	Severe defects in distal muscle coverage - variable in strength, 1 sample with complete failure to elongate and spiralize	Altered larval locomotion
dystrophin	Membrane-cytoskeletal linker	shRNA	BL55641	v20	3	3		A	Moderate defects in distal muscle coverage	Altered cell shape--eye imaginal disc
Fit1	FERM domain containing kindlin	shRNA	BL44536	v20	3	3			Moderate defects in distal muscle coverage - variable in strength	No data
USP7	Ubiquitin protease	shRNA	BL34708	v20	1	3		A	Moderate defects in distal muscle coverage	Abnormal meiosis
arm	Core Cadherin-catenin complex	gRNA	BL78117	TKO	2	3			Defects in distal muscle coverage and shaping - variable in strength	No data
shg	E-cadherin	shRNA	v27081	GD	3	2		A, B	Mild defects in distal muscle coverage and shaping	Abnormal border cell migration and others
FP4 mito	Sequesters Ena to mitochondria	NA	BL25747	NA	3	2		B	Distal testis pointed with muscle coverage defects, variable in strength	Many validated defects
ena	Ena/VASP family actin polymerase	shRNA	BL31582	V1	3	2			Distal testis pointed with muscle coverage defects, variable in strength	No data
ena	Ena/VASP family actin polymerase	shRNA	v43056	GD	3	2		A	Mild defects in distal muscle coverage, low penetrance flipped distal testis	Reduced filopodia in myotubes, imaginal disc boundary defects, bristle defects
scrib	Scribble basolateral polarity regulator	shRNA	v105412	KK	3	2	Majority Pharate	A	Distal testis muscle alignment defects and testis surface wavy	Displastic growth in wing imaginal disc
CG7600	FAM91A1 family	shRNA	v106197	KK	3	2	Partially Pharate		Distal testis broadened, small pharate population have severe muscle coverage/shaping defects	No data
dlg1	Basolateral polarity regulator. MAGUK family	shRNA	BL39035	v20	3	2		A	Distal testis broadened, low penetrance wavy borders (2 samples)	Imaginal disc overgrowth and altered polarity
zdhhc8	Palmitoyltransferase ZDHHC5 relative	gRNA	BL81987	TKO	3	2			Mild shaping defects - flipped distal tip and distal testis broadened	No data
cno	AJ:cytoskeletal linker. Afadin homolog	shRNA	v102686	KK	3	2			Flipped distal testis and mild muscle arrangment defects	No data
lap	PICALM homolog	shRNA	v12732	GD	2	2		A	Mild defects in distal muscle coverage, variable in strength. 1 sample with flipped distal tip	Partially lethal with elav-GAL4
jub	Ajuba LIM domain protein	shRNA	BL41938	v20	2	2		A, B	Mild defects in distal muscle coverage, variable in strength	Cell shape and imaginal disc defects
scrib	Scribble basolateral polarity regulator	shRNA	v45555	GD	2	2		A	Mild defects in distal muscle coverage, variable in strength. Testis surface wavy	Lethality with some drivers, imaginal disc defects
Fit2	FERM domain containing kindlin	shRNA	BL64845	v20	2	2			Mild defects in distal muscle coverage and 2 samples with mid testis constriction	No data
shg	E-cadherin	shRNA	BL32904	v20	2	2		A, B	Mild defects in distal muscle coverage and shaping	Border cell migration and follicle cell adhesion
mbt	Ser/Thr kinase--Pak4 homolog	shRNA	BL57317	v20	2	2		A	Variable distal tip defects, some with distal testis constriction/small gaps, some with mild distal testis broadening	Semi-sterile with mat-GAL4
Rap1	Small GTPase	shRNA	BL35047	v20	2	2			Variable distal testis defects, some with distal testis constriction, some with mild flipped distal testis	No data
CG15365	LZTS=leucine zipper tumor suppressor adapter	shRNA	v103369	KK	2	2			Distal testis broadened, 1 sample with shaping defects (flipped distal tip)	No data
Posh	E3 ubiquitin-protein ligase = Plenty of SH3s	shRNA	BL64569	v20	2	2			Distal testis broadened - mild severity, 3 samples with flipped distal tip	No data
coronin	Coronin-regulates actin filament assembly	shRNA	BL40841	v20	2	2			Mild shaping defects - flipped distal tip, 1 sample with severe distal gaps	No data
flapwing	Protein Phosphatase 1β (PP1β)	shRNA	v29622	GD	1	2		A	Mild defects in distal muscle coverage, variable in strength	Lethal with many drivers, eye and wing disc clone phenotypes
zyxin	LIM domain protein	shRNA	BL36716	v20	1	2			Mild defects in distal muscle coverage, variable in strength. Testis surface wavy	No data
dystrophin	Membrane-cytoskeletal linker	shRNA	v19230	GD	1	2		A	Mild defects in distal muscle coverage (1 sample), 1 sample with flipped distal tip	Altered cell shape--eye imaginal disc
dzydelta 1/+; dzy RNAi	RAP1 GEF = Dizzy	shRNA		v20	1	2		B	Mild muscle alignment and distal muscle coverage defects - low penetrance	Strong defects in embryo morphogenesis
step	Cytohesin family	shRNA	BL32374	v20	1	2	Majority Pharate	B	Distal testis broadened - mild severity, 1 sample with distal muscle coverage defects	Cellularization defects with mat-GAL4
pnut	Septin	shRNA	BL65157	v20	1	2		A	Distal testis broadened - mild severity, 2 samples with flipped distal tip	Altered embryonic cell shape and wound healing with mat-GAL4
CDGAPr	Rho GTPase activating protein 32 relative	shRNA	BL6437		4	1		A	Distal testis broadened - moderate severity	Optic stalk morphology defects
shroom	Shroom family member--regulates myosin	shRNA	v107966	KK	3	1			Distal testis broadened - mild severity, 1 sample with flipped distal tip	No data
jub	Ajuba LIM domain protein	shRNA	v101993	KK	2	1	Pharate	A	Distal testis broadened and pointed, variable in strength	Reuced wing size
alpha-catenin	Core Cadherin-catenin complex	shRNA	BL38987	v20	2	1		A	Distal testis broadened - mild severity	Semi-lethal with ey-GAL4
scrib	Scribble basolateral polarity regulator	shRNA	BL39073	v20	2	1			Distal testis broadened - mild severity	No data
shroom	Shroom family member--regulates myosin	shRNA	v100672	KK	2	1			Distal testis broadened - mild severity	No data
CadN2	Second N-cadherin relative	shRNA	BL40889	v20	2	1			Distal testis broadened - mild severity	No data
drk	SH2/SH3 Adapter GRB2 homolog	shRNA	v330337	UAS	2	1			Distal testis constricted - mild severity and moderate penetrance, 1 sample with flipped distal tip	No data
outspread	Myosin phosphatase Rho interacting protein	shRNA	v3010	GD	2	1		A	Distal testis constricted - mild severity	Defective thorax closure with pnr-GAL4
Snap24	Synaptosome associated protein	gRNA	BL81902	U6 promotor	2	1			Mild shaping defects - flipped distal tip	No data
zyxin	LIM domain protein	gRNA	BL80505	TKO	2	1			Mild shaping defects - flipped distal tip	No data
Myo61F	Myosin 1B family	shRNA	BL41689	v20	2	1		A	Distal testis broadened - mild severity, 2 samples with flipped distal tip	Adult cardiac cell defects
Ank2	Spectrin-binding cortical protein	shRNA	BL29438	v10	1	1		A	Distal testis broadened - mild severity	Dendrite defects
ed	Nectin-related cell adhesion protein	shRNA	BL38243	v20	1	1			Distal testis broadened - mild severity	No data
scrib	Scribble basolateral polarity regulator	shRNA	BL35748	v20	1	1		A, B	Distal testis broadened - mild severity	Increased cell death and larval size, neoplasia | larval stage, with Scer\GAL4ptc-559.1
shroom	Shroom family member--regulates myosin	shRNA	BL40942	v20	1	1			Distal testis pointed - mild severity	No data
shroom	Shroom family member--regulates myosin	gRNA	BL85858	TKO	1	1			Mild shaping defects - flipped distal tip	No data
Fit2	FERM domain containing kindlin	shRNA	BL41941	v20	1	1			Mild shaping defects - flipped distal tip	No data
abl	Non-receptor tyrosine kinase	shRNA	BL28325	v10	0	0		A	wild-type	Fat body expression leads to hyperglycemia
abp1	Actin Binding Protein 1	shRNA	v38330	GD	0	0			wild-type	Multiple tests-no phenotypes
aPKC	Ser/Thr kinase; apical polarity	shRNA	BL34332	V20	0	0		A	wild-type (10 images)	Neuroblast polarity defects and leathl when expressed maternally
aPKC	Ser/Thr kinase; apical polarity	shRNA	BL35001	V20	0	0		A	wild-type (10 images)	Maternal expression affects oogenesis and embyos
aPKC	Ser/Thr kinase; apical polarity	shRNA	v105624	KK	0	0		A	wild-type (1 image)	Abnormal immune response to wasps
arm	Core Cadherin-catenin complex	shRNA	BL35004	v20	0	0		A	wild-type	Lethal with slbo; embryonic somatic muscle
ASPP	AJ scaffolding protein; aka TP52BP2	gRNA	BL82040	TKO	0	0			wild-type	No data
ASPP	AJ scaffolding protein; aka TP52BP2	shRNA	v25332	GD	0	0		A	wild-type	Semi-lethal with tinGAL5, PnrGAL4
baz	Apical polarity regulator = Par3	shRNA	BL35002	v20	0	0		B	wild-type (23 images)	100% lethal with MatGal4
baz	Apical polarity regulator = Par3	shRNA	BL31522	v1	0	0		A	wild-type (11 images)	Neural and wing tricome issues
baz	Apical polarity regulator = Par3	shRNA	v2915	GD	0	0		A	wild-type (18 images)	Lethal with actin + tubulin drivers
CadN2	Second N-cadherin relative	shRNA	BL27508	v20	0	0			wildtype (18 images)	No data
ccdc85	Putatuve AJ adapter protein	shRNA	v36479	GD	0	0		A	wild-type	Lethal with pnrGAL4, border cells migration defects
CG15365	LZTS=leucine zipper tumor suppressor adapter	gRNA	v342065	HD-CFD	0	0			wild-type	No data
CG32809	KIAA1217 = sickletail	shRNA	BL28822	v10	0	0			wild-type	No data
CG32809	KIAA1217 = sickletail	shRNA	v41954	GD	0	0		A	wild-type	Flight defects with MefGAL4
CG8907	Homolog of mammalian EPS8 family	shRNA	v28987		0	0		A	wild-type	Pupal lethal with PnrGAL4
cindr	CD2AP homolog-actin binding adapter	gRNA	BL81437	TKO	0	0			wild-type	No data
cindr	CD2AP homolog-actin binding adapter	shRNA	BL38976	v20	0	0		A	wild-type	Short-lived, pericardial cells with UgtGAL4
cindr	CD2AP homolog-actin binding adapter	shRNA	v38854		0	0		A	wild-type	Increased chaetae number with PnrGAL4
cno	AJ:cytoskeletal linker. Afadin homolog	shRNA	v7769	GD	0	0		A	wild-type (11 images)	Abnormal development rate, optic lobe, Loss of notal cells with pnr-GAL4
cno	AJ:cytoskeletal linker. Afadin homolog	shRNA	BL33367	v20	0	0		A, B	wild-type (10 images)	Phenotypes in pupal eyes, strong morphogenesis defects in the embryo
cno	AJ:cytoskeletal linker. Afadin homolog	shRNA	BL38194	v22	0	0		A, B	wild-type (8 images)	Strong embryonic phenotypes but not somatic tissue data
coracle	ERM protein	shRNA	BL 51845	v20	0	0		, B	wild-type	Lethal, maternal effect GAL4:c355 (DC defects) abnormal neuroanatomy (somatic)
coracle	ERM protein	shRNA	v9787	GD	0	0		A	wild-type	Adult indirect flight muscle defects
crk	SH2/SH3 domain adapter	gRNA	BL83510	TKO	0	0			wild-type	No data
dlg	Basolateral polarity regulator. MAGUK family	shRNA	v41134	GD	0	0	Pharate Lethal at 25C, Viable at 18C		wild-type at 18C	Lethal with multiple rivers including mef2
dlg	Basolateral polarity regulator. MAGUK family	shRNA	BL36771	v20	0	0		A	wild-type	visible wing defects with enGAL4, larval fat body, nephrocyte
dlg	Basolateral polarity regulator. MAGUK family	shRNA	BL33629	v20	0	0		A	wild-type	Altered fat body secretion
DOCK	SH2/SH3 Adapter = mammalian Nck	shRNA	BL27728	v10	0	0		A	wild-type	abnormal neuroanatomy. Abnormal neuroblast number
ed	Nectin-like cell adhesion protein	shRNA	v938	GD	0	0		A	wild-type	Extra bristles, altered wing and notum size
drk	SH2/SH3 Adapter GRB2 homolog	shRNA	BL27563	v10	0	0			wild-type	No data
ena	Ena/VASP family actin polymerase	gRNA	BL83021	U6 promotor	0	0			wild-type	No data
fit1	FERM domain containing kindlin	gRNA	BL92552	snRNA	0	0			wildtype	No data
fit1	FERM domain containing kindlin	shRNA	BL25966	v10	0	0			wild-type	No data
fit2	FERM domain containing kindlin	gRNA	BL92553	U6 promotor	0	0			wildtype	No data
fit2	FERM domain containing kindlin	gRNA	BL91930	TKO	0	0			wildtype	No data
flapwing	Protein Phosphatase 1β (PP1β)	shRNA	BL57022	v20	0	0		A	wild-type	Female semi-sterile with mat-GAL4
jub	Ajuba-LIM domain protein	gRNA	BL78677	TKO	0	0			wild-type	No data
jub	Ajuba-LIM domain protein	shRNA	v38442	KK	0	0		A	wild-type	Reduced wing size, abnormal cell size
kank	Kidney Ankyrin Repeat homolog	shRNA	BL33432	v20	0	0		A	wild-type	Adult pericardial cell defects, abnormal cell shape etc
Kramer	PLEKHA6/7 family	shRNA	v38786	GD	0	0		A	wild-type	Lethal before end of pupal stage, with pnr-GAL4
lap	PICALM homolog	shRNA	BL55241	V20	0	0			wild-type	No data
lasp	Homolog of vertebrate nebulin	shRNA	v47126	GD	0	0		A	wild-type	partially lethal - majority die, with Scer\GAL4pnr-MD237 and has visible bristle phenotypes
lgl	Basolateral polarity regulator	shRNA	BL38989	v20	0	0			wild-type	No data
lgl	Basolateral polarity regulator	shRNA	BL35773	v20	0	0		B	wild-type	No data
magi	Membrane-associated guanylate kinase	shRNA	v41735	GD	0	0		A	wild-type	Slit diaphragm defects
magi	Membrane-associated guanylate kinase	shRNA	BL33411	v20	0	0			wild-type	No data
mbt	Ser/Thr kinase--Pak4 homolog	gRNA	v341701	HD-CFD	0	0		A	wild-type	Abnormal neuroanatomy and h=behavior with several drivers
mbt	Ser/Thr kinase--Pak4 homolog	shRNA	v46044	GD	0	0		A	wild-type	increased number of chaetae with pnr-GAL4
moe	ERM protein	shRNA	BL8629		0	0		A	wild-type	Small wings, abnormal rhabdomeres
MSP300	Nesprin family member	shRNA	BL32377	V20	0	0		A	wild-type	Fat body defects
par-1	Ser/Thr kinase-basolateral polarity regulator	shRNA	v52553	GD	0	0		A	wild-type	partially lethal with Dcr-2UAS.cDa plus Scer\GAL4elav.PLu
RASSF8	Ras association domain family member	shRNA	v42019	GD	0	0			wild-type	all tests "viable"
RASSF8	Ras association domain family member	shRNA	BL28323	v10	0	0			wild-type	No data
RN-tre	Rab5 GAP	shRNA	BL63593	v20	0	0			wild-type	No data
scrib	Scribble basolateral polarity regulator	gRNA	BL94923		0	0			wild-type	No data
shg	E-cadherin	gRNA	v342699	HD-CFD	0	0			wild-type	No data
sstn	Adapter for the cytohesin Step	shRNA	v41854		0	0		A	wild-type	Semi-lethal with pnr-GAL4, bristle defects
sstn	Adapter for the cytohesin Step	shRNA	v106907		0	0			wild-type	No data
step	Cytohesin ARF-GEF	gRNA	BL92532	snRNA	0	0			wild-type	No data
snap24	Synaptosome associated protein	gRNA	BL81907	U6 promotor	0	0			wild-type	No data
snap24	Synaptosome associated protein	gRNA	BL81908	U6 promotor	0	0			wild-type	No data
snap24	Synaptosome associated protein	shRNA	BL28719	v10	0	0		A	wild-type	Nurse cell and dendrite phenotypes
rhea/talin	Talin. Core integrin binding partner	shRNA	BL28950	v10	0	0		A	wild-type	Embryonic heart and midgut defects, adult gut defects
rhea/talin	Talin. Core integrin binding partner	shRNA	BL32999	v20	0	0		A	wild-type	Multiple phenotypes including pupal lethality with two different drivers
rhea/talin	Talin. Core integrin binding partner	shRNA	BL33913	v20	0	0		A	wild-type	Stalled photoreceptor axons
USP7	Ubiquitin protease	gRNA	BL81449	TKO	0	0			wild-type	No data
Zasp52	PDZ-LIM protein	shRNA	v106177	KK	0	0		A	wild-type	flightless, with Scer\GAL4Act88F.PB, muscle defects
Zdhhc5	Palmitoyltransferase ZDHHC5 relative	shRNA	v5521	GD	0	0		A	wild-type	Altered adult wings
Zdhhc5	Palmitoyltransferase ZDHHC5 relative	shRNA	v48025	GD	0	0		A	wild-type	Altered adult wings
zyxin	LIM domain protein	shRNA	v21610	GD	0	0		A	wild-type	abnormal wing size with GAL4nub-AC-62
zyxin	LIM domain protein	gRNA	BL91923	TOE	0	0			wild-type	No data
Mutant alleles tested:	Nature of allele:
unc-1115aKG03651	molecular null allele		BL12941		4	2			Testis distal tip constricted - low penetrance flipped distal testis
crmpsupla1	molecular null allele		BL40955		3	2			Distal shaping defects - constricted, flipped, and some broadened distal testis
cortactinm7	molecular null allele		BL58495		2	2			Defects in muscle coverage near distal tip (very low penetrance), testis distal tip constricted
flapwing1	Missense mutant V284A.		BL46		2	2			Testis surface wavy and distal testis broadened, 1 sample with flipped distal testis
icarus2	molecular null allele		BL99945		3	1			Testis distal tip constricted - mild severity
outspread1	Probable hypomorph		BL1023		1	1			Distal testis broadened - mild severity
ASPP8	Molecular null		N/A		1	1			Testis surface wavy - mild and low penetrance
ASPPd	Eliminates longer isoform		N/A		0	0			wildtype-like
Magiex214	Molecular null		N/A		0	0			wildtype-like
RASSF86	Molecular null		N/A		0	0			wildtype-like
cnomis/cnoR2	Likely regulatory /expression reduction/ null				2	1			Distal testis broadened - mild severity
cnomis	Likely regulatory /expression reduction				2	1			Testis distal tip constricted - mild severity
pydb12	Molecular null				3	3			Moderate defects in distal muscle coverage/arrangement and some with mild gaps along proximal distal axis
pydb12 /Df (3R) ED5296	Molecular null				4	4			Severe shaping defects, fusion of paragonia to proximal testis - low penetrance wavy borders on distal testis
pydb12/ Df (3R) Exel 6150	Molecular null				2	2			Mild defects in distal muscle coverage
p120308	Molecular null		BL81638		2	1			Distal testis broadened - mild severity
A = Reported as active in a somatic tissue in FlyBase or literature B = Validated in our lab during oogenesis using matGAL4
Severity: 0 (none) 1 (mild distal phenotype with no muscle coverage defects) 2 (mild distal phenotype + other phenotype (wavy surface, flipped tip), or mild muscle coverage defects) 3 (moderate to severe muscle coverage defects or severe shaping defects with no muscle coverage defects) 4 (severe shaping and muscle coverage/migratory defects)

### Sheet: Total # of Lines and Genes
	Genes introduced before screen intro in text					Genes introduced after screen intro in text
	Gene Name	Choi Overlap	# of shRNA/gRNA	# of mutant		Gene Name	Choi Overlap	# of shRNA/gRNA	# of mutant						Choi Screen Genes
	alpha cat	Yes	5	0	*	Abl	Mark added	2	0		Total RNAi tested: 147				abp1
	aPKC	Mark added	3	0		Abp1	Yes	1	0		Total mutant tested: 16				alpha-catenin
	arm	Mark added	4	0		ank2	Yes	1	0						Ankyrin2
	baz	Yes	3	0		aspp	Yes	2	2						Aspp
	CadN	Mark added	4	0		ccdc85	Yes	1	0						Bazooka
	CadN2	Mark added	2	0		cdGAPr	Yes	1	0						ccdc85
	cno	Yes	4	2		CG15365	Yes	2	0						CDGAPr
	dzy	Mark added	1	0		CG32809	Yes	2	0						CG15365
	ed	Yes	2	0		CG7600	Yes	1	0						CG32809
	shg	Mark added	3	0		CG8907	Yes	1	0						CG7600
	pyd	Yes	0	3		cindr	Yes	3	0						CG8907
	p120	Yes	0	1		cip4	Yes	1	0						Cindr
						coracle	Yes	2	0						Cip4
	5 total with phenotype from choi list		31	6		cortactin	Yes	0	1						cno
	5 total with phenotype from Mark list					coronin	Yes	2	0						Coracle
						crk	Yes	2	0						Coronin
						crmp	Yes	0	1						Cortactin
						dlg1/5	Yes	7	0						Crk
	Mark added - not in Choi screen					drk	Yes	2	0						CRMP
	Phenotype					DOCK	Yes	1	0						Dlg
						dys	Yes	2	0						DOCK
						dsh	Yes	2	0						Drk
						ena/FP4 mito	Yes	4	0						Dsh
						fit1	Yes	3	0						Dystrophin
						fit2	Yes	4	0						Echinoid
						flw	Yes	2	1						Ena
						icarus	Yes	0	1						fermitin1 & fermitin2
						jub	Mark added	4	0						Flapwing
						kank	Yes	1	0						Icarus
						kramer	Yes	1	0						Kank
						lasp	Yes	1	0						Kramer
						lgl	Yes	2	0						Lasp
						lap	Yes	2	0						like-AP180
						magi	Yes	2	1						Magi
						mbt	Yes	3	0						Mbt
					*	moe (distant to coracle)	Yes	1	0						Myo61f
						msp300	Yes	2	0						Outspread
						myo61f	Yes	1	0						p120
						osp	Yes	1	1						Par1
						par1	Yes	3	0						Pnut
						pnut	Yes	1	0						Posh
						posh	Yes	1	0						Pyd
						rap1	Yes	2	0						Rap1
						rassf8	Yes	2	1						Rassf8
						rntre	Yes	4	0						Rhea
						scrib	Yes	5	0						RN-Tre
						shroom	Yes	4	0						Scribble
						sstn	Yes	2	0						Shroom
						step	Mark added	2	0						Snap24
						snap24	Yes	4	0						unc-115a
						talin	Yes	4	0						Usp7
						usp7	Yes	2	0						weak to sstn
						unc	Yes	0	1						ZASP52
						zasp52	Yes	1	0						Zdhhc8
						zdhhc8/zdhhc5	Yes	3	0						Zyxin
						zyxin	Yes	4	0
						58 total		116	10
															64 total genes on Choi list
						*35 total genes with phenotype from RNAi*, 4 more from mutants
