## Supplementary material for "A screen for adherens junction proteins regulating collective cell migration and testis morphogenesis reveals important roles for the Rab GAP RN-tre and the kinase Par-1": Suppl Table 3

### Sheet: SupplTable3-matGAL4
Suppl. Table 3 Verifying shRNA lines by ability to lead to embryonic lethality when expressed maternally
Gene	Vector	Stock number	Total	Unhatched	Lethality
alpha-cat	v20	BL33430	200	170	0.85
par-1	v20	BL32410	210	204	0.98
cno	v22	BL38194	200	200	1
cno	v20	BL33367	200	194	0.97
lgl	v20	BL 35773	210	0	1
jub	v20	BL41938	200	45	0.23
baz	v20	BL 35002	200	200	1
dlg	v20	BL39035	200	144	0.72
ena	v20	BL31582	200	104	0.52
zyxin	v20	BL36716	200	27	0.135
scrib	v20	BL35748	200	200	1
shg	v20	BL32904	200	200	1
shg	GD	v27081	200	26	0.13
coracle	v20	BL51845	200	98	0.49
All shRNA lines were crossed to the matGAL stocks which drives strong maternal and zygotic knockdown
