## Supplementary material for "A screen for adherens junction proteins regulating collective cell migration and testis morphogenesis reveals important roles for the Rab GAP RN-tre and the kinase Par-1": Table 1

### Sheet: Sheet1
Table 1. Drosophila candidates derived from our Proteomics List
Mammalian Gene names	Protein name	AVE Log2 Fold Change Vs Control	SAINT Probability	Closest Fly Relative	Average mRNA expression at 31 hr APF RPKM	Average mRNA eporession at 45 hr APF RPKM
AFDN	Afadin: this was the bait in the screen	11.8695	1	Cno	13	23
TJP1/2/3	Tight junction protein 1,2,3 =ZO-1 Family	12.7781	1	Pyd	33	40
KIAA1217	KIAA1217 = skt (sickle tail)	10.2709	1	CG32809	4	5
NECTIN2/3	Nectin cell adhesion protein family	9.32149	1	Echinoid	205	695
LZTS2 LAPSER1	Leucine zipper putative tumor suppressor 2	8.8487	1	CG15365	11	37
USP6NL	USP6 N-terminal like =RN-Tre	8.52155	1	RN-Tre	33	35
CTNND1	Catenin delta 1 = p120	8.38013	1	p120	247	219
SCRIB/ERBIN	Scribble polarity protein family	8.20865	1	Scribble	22	14
LPP/ZYXIN	LIM domain containing preferred translocation partner in lipoma/zyxin family	7.8589	1	Zyxin	270	149
EPS8L2	EPS8 like 2	7.77037	1	CG8907	0.2	0.23
TP53BP2/PPP1R13B	Tumor protein p53 binding protein 2 = Aspp family	7.75084	1	Aspp	2	4
FRMD4B	FERM domain containing 4B	7.73575	1	weak to Sstn	19	12
NCK1	Cytoplasmic RTK adapter	7.61688	1	DOCK	79	81
CCDC85C	Coiled-coil domain containing 85C	7.49058	0.98	ccdc85	98	48
PARD3B/PARD3	Par-3 family of cell polarity regulators	7.43453	1	Bazooka	12	6
ZDHHC5	Palmitoyltransferase ZDHHC5	7.41904	1	Zdhhc8	24	25
RAP1A	Small monomeric GTPase (EC 3.6.5.2)	7.32742	1	Rap1	903	1099
MAGI1/3	Membrane-associated guanylate kinase, WW and PDZ domain-containing protein 3	7.29738	1	Magi	25	38
ABLIM1/2/3	Actin binding LIM protein 1	7.26044	1	unc-115a	13	25
CD2AP	CD2 associated protein	7.03594	1	Cindr	24	34
PLEKHA1/5/6	Pleckstrin homology domain containing family	7.00327	1	Kramer	28	43
DPYSL2	Dihydropyrimidinase-related protein 2 =Crmp2	6.88929	1	CRMP	78	336
CRK/CRKL	Cytoplasmic RTK adapter protein	6.86488	1	Crk	584	413
GRB2	Growth factor receptor bound protein 2 =RTK Adapter	6.84715	1	Drk	312	204
CTNNA1	alpha-catenin	6.83288	1	alpha-catenin	473	313
DBNL	Drebrin like = Abp1	6.75377	0.99	abp1	81	76
PAK2/4	Serine/threonine protein kinases	6.72624	1	Mbt	312	204
SHROOM2/3	Shroom family members--regulate myosin	6.54771	1	Shroom	3.7	1.8
FNBP1L	Formin-binding protein 1-like (TOCA-1)	6.49848	1	Cip4	198	177
PDLIM5/7	PDZ and LIM domain protein family	6.3813	1	ZASP52	1.9	23
CLMN	Calmin	6.38746	1	Weak to MSP300	37	52
SEPTIN9	Septin 9	6.36481	1	Pnut	225	253
CTTN	Cortactin	6.34296	1	Cortactin	70	81
LASP1	LIM and SH3 domain protein 1	6.27045	1	Lasp	0	0
DLG1	Discs large homolog 1. MAGUK family	6.0507	0.99	Dlg +Dlg5	101	157
SNAP23	Synaptosomal-associated protein	5.94034	0.99	Snap24	117	309
DVL3	Dishevelled segment polarity protein 3	5.9219	0.99	Dsh	83	72
SH3RF1	E3 ubiquitin-protein ligase = POSH Plenty of SH3s	5.73869	1	Posh	10	8
FAM91A1	Family with sequence similarity 91 member A1	5.6138	1	CG7600	7	7
VASP	Vasodilator stimulated phosphoprotein	5.60649	1	Ena	80	57
KANK2	KN motif and ankyrin repeat domain-containing protein 2	5.56094	0.99	Kank	8	3
UTRN	Utrophin	5.49412	1	Dystrophin	1.5	1.4
MPRIP	Myosin phosphatase Rho interacting protein	5.21374	0.98	Outspread	24	28
EPB41L1/EBP41	Band 4.1 family	5.08697	1	Coracle	28	52
PPP1CB	Serine/threonine-protein phosphatase (EC 3.1.3.16)	5.07891	0.99	Flapwing	190	888
USP7	Ubiquitin carboxyl-terminal hydrolase 7 (EC 3.4.19.12)	4.63779	0.99	Usp7	107	99
RASSF8/CRIP2	Ras association domain family members	4.61239	0.99	Rassf8	7	7
CORO1C	Coronin-regulates actin filament assembly	4.4838	0.99	Coronin	101	114
ARHGAP32	Rho GTPase activating protein 32	4.42058	1	CDGAPr	16	10
MARK2	Serine/threonine protein kinase	4.3998	0.99	Par1	54	39
PICALM	Phosphatidylinositol binding clathrin assembly protein	4.31826	1	Like-AP180	17	22
FERMT2	FERM domain containing kindlin 2 =Mig2	4.04914	0.99	Fermitin1 & Fermitin2	141	229
TLN1	Talin 1	4.02424	0.99	Rhea	97	149
MYO1B	Myosin IB	3.9784	0.99	Myo61f	2.4	2.1
ANK3	Ankyrin 3	3.96721	1	Ankyrin2	0.6	2.5
RSU1	Ras suppressor protein 1	3.8808	0.99	Icarus	161	393
Other genes examined here
CDH2	N-cadherin	NA	NA	Ncad	119	58
NA	Second N-cadherin relative in Drosophila	NA	NA	CadN2	0.08	0.08
CDH1	E-cadherin	NA	NA	Shg/Ecad	16	5.5
CTNNB1	Beta-catenin	NA	NA	Arm	429	373
PRKCI/PRKCZ	aPKC	NA	NA	aPKC	10	17
LIMD1	LIMD1/WTIP/Ajuba family	NA	NA	Jub	20	10
CYTH1	Cytohesin family	NA	NA	Step	75	86
RAPGEF2	RAPGEF2= Dizzy	NA	NA	PDZ-GEF/Dizzy	25	11
ABL/ARG	Abelson kinase	NA	NA	Abl	13	7
Proteomics data is from Choi et al. 2025. RNAseq data is from Bischoff et al. 2025.
