## Supplementary material for "A screen for adherens junction proteins regulating collective cell migration and testis morphogenesis reveals important roles for the Rab GAP RN-tre and the kinase Par-1": Table 2

### Sheet: Phenotype Classes
Table 2 Adult testis phenotype classes
Protein	Phenotypic class	Representative phenotype of the most penetrant shRNA/gRNA/null line	Penetrance
Class 1
Par1	Severe loss of muscle coverage	Severe defects in muscle coverage - failure to elongate and spiralize	4
Dlg5	Severe loss of muscle coverage	Severe defects in muscle coverage - failure to elongate and spiralize	4
Class 2
CadN	Cell adhesion defects	Severe defects in muscle coverage along proximal distal axis	4
Alpha cat	Cell adhesion defects	Severe defects in muscle coverage along proximal distal axis, testis spiral altered	4
Rn-tre	Cell adhesion defects	Severe defects in proximal muscle coverage	4
Class 3
Rap1	Distal muscle coverage defects	Severe defects in distal muscle coverage	4
Crk	Distal muscle coverage defects	Severe defects in distal muscle coverage	3
Cip4	Distal muscle coverage defects	Severe defects in distal muscle coverage	4
MSP300	Distal muscle coverage defects	Severe defects in distal muscle coverage	2
Dystrophin	Distal muscle coverage defects	Moderate defects in distal muscle coverage	3
Fit1	Distal muscle coverage defects	Moderate defects in distal muscle coverage	3
USP7	Distal muscle coverage defects	Moderate defects in distal muscle coverage	1
Arm	Distal muscle coverage defects	Moderate defects in distal muscle coverage	2
Shg	Distal muscle coverage defects	Moderate defects in distal muscle coverage	3
Pyd	Distal muscle coverage defects	Moderate defects in distal muscle coverage	3
Ena/FP4 mito	Distal muscle coverage defects	Distal testis pointed with muscle coverage defects	3
Fit2	Distal muscle coverage defects	Mild defects in distal muscle coverage	2
Like-AP180	Distal muscle coverage defects	Mild defects in distal muscle coverage	2
Scribble	Distal muscle coverage defects	Mild defects in distal muscle coverage/alignment	3
Mbt	Distal muscle coverage defects	Distal testis pointed with muscle coverage defects	2
Flapwing	Distal muscle coverage defects	Mild defects in distal muscle coverage	1
Zyxin	Distal muscle coverage defects	Mild defects in distal muscle coverage	1
Jub	Distal muscle coverage defects	Mild defects in distal muscle coverage	2
Dzy	Distal muscle coverage defects	Mild defects in distal muscle coverage/alignment	1
Cortactin	Distal muscle coverage defects	Mild defects in distal muscle coverage	2
Class 4
Dsh	Testis shaping defects	Severe shaping defects - failure to spiralize	4
Dlg1	Testis shaping defects	Fusion of paragonia to testis, spiral altered and distal testis broadened	3
Zdhhc8	Testis shaping defects	Distal testis broadened and flipped distal testis	3
Myo61f	Testis shaping defects	Distal testis broadened and flipped distal testis	2
Posh	Testis shaping defects	Distal testis broadened and flipped distal testis	2
Cno	Testis shaping defects	Distal testis broadened and flipped distal testis	3
Pnut	Testis shaping defects	Distal testis broadened and flipped distal testis	1
Shroom	Testis shaping defects	Distal testis broadened/pointed	3
CG7600	Testis shaping defects	Distal testis broadened and wavy testis surface	3
Crmp	Testis shaping defects	Distal testis constricted and flipped distal testis	3
Coronin	Testis shaping defects	Mild flipped distal testis	2
Snap24	Testis shaping defects	Mild flipped distal testis	2
CDGAPr	Testis shaping defects	Distal testis broadened	4
Ank2	Testis shaping defects	Distal testis broadened	1
CG15365	Testis shaping defects	Distal testis broadened	2
Step	Testis shaping defects	Distal testis broadened	1
Ed	Testis shaping defects	Distal testis broadened	1
p120	Testis shaping defects	Distal testis broadened	2
CadN2	Testis shaping defects	Distal testis broadened	2
Drk	Testis shaping defects	Distal testis constricted	2
Outspread	Testis shaping defects	Distal testis constricted	2
Unc-115a	Testis shaping defects	Distal testis constricted	4
Ics	Testis shaping defects	Distal testis constricted	3
Aspp	Testis shaping defects	Mild testis surface wavy	1
