## Supplementary material for "A screen for adherens junction proteins regulating collective cell migration and testis morphogenesis reveals important roles for the Rab GAP RN-tre and the kinase Par-1": Suppl Table 1

### Sheet: Sheet1
Suppl. Table 1 Full list of the top 124 validated interactors with BL-Afadin and Afadin-BL
Gene names	Protein name	AVE Log2 Fold Change Vs Control	SAINT Probability	Closest Fly Relative
TJP1	Tight junction protein 1 =ZO-1	12.7781	1	Pyd
SORBS2	Sorbin and SH3 domain containing 2	11.5111	1	None
KIAA1217	KIAA1217 = skt (sickle tail)	10.2709	1	CG32809
TJP2	Tight junction protein 2 = ZO-2	9.49723	1	Pyd
ISG15	ISG15 ubiquitin like modifier	9.36776	1	None
NECTIN3	Nectin cell adhesion molecule 3	9.32149	1	Echinoid
SORBS3	Sorbin and SH3 domain containing 3 (Vinexin)	9.29415	1	None
CXADR	CXADR Ig-like cell adhesion molecule	9.05606	1	None
LMO7	LIM domain 7	9.0021	1	None
LZTS2 LAPSER1	Leucine zipper putative tumor suppressor 2	8.8487	1	CG15365
ERBIN	Erbb2 interacting protein	8.59767	1	Scribble
USP6NL	USP6 N-terminal like =RN-Tre	8.52155	1	Rn-Tre
NECTIN2	Nectin cell adhesion molecule 2	8.39517	1	Echinoid
CTNND1	Catenin delta 1 = p120	8.38013	1	p120
TJP3	Tight junction protein 3 = ZO-3	8.28795	1	Pyd
ISG15	ISG15 ubiquitin like modifier	8.27374	1	None
SCRIB	Scribble planar cell polarity protein	8.20865	1	Scribble
TXNL1	Thioredoxin like 1	7.90715	1	NA
LPP	LIM domain containing preferred translocation partner in lipoma zyxin family)	7.8589	1	Zyxin
EPS8L2	EPS8 like 2	7.77037	1	CG8907
TP53BP2	Tumor protein p53 binding protein 2 = Aspp2	7.75084	1	Aspp
FRMD4B	FERM domain containing 4B	7.73575	1	weak to sstn
NCK1	Cytoplasmic protein adapter	7.61688	1	DOCK
CGN	Cingulin	7.58417	1	None
CCDC85C	Coiled-coil domain containing 85C	7.49058	0.98	ccdc85
PARD3B	Par-3 family cell polarity regulator beta	7.43453	1	Bazooka
ZDHHC5	Palmitoyltransferase ZDHHC5	7.41904	1	Zdhhc8
RAP1A	Small monomeric GTPase (EC 3.6.5.2)	7.32742	1	Rap1
SLC25A1	Citrate transport protein	7.31809	1	NA
MAGI3	Membrane-associated guanylate kinase, WW and PDZ domain-containing protein 3	7.29738	1	Magi
ABLIM1	Actin binding LIM protein 1	7.26044	1	unc-115a
EPS8L2	EPS8 like 2	7.24538	1	CG8907
ABLIM3	Actin binding LIM protein family member 3	7.10747	1	unc-115a
SORBS1	Sorbin and SH3 domain containing 1 (CAP or Ponsin)	7.06691	0	None
CD2AP	CD2 associated protein	7.03594	1	Cindr
PLEKHA6	Pleckstrin homology domain containing A6	7.00327	1	Kramer
PLEKHA5	Pleckstrin homology domain containing A5	6.99894	1	Kramer
DPYSL2	Dihydropyrimidinase-related protein 2 =Crmp2	6.88929	1	CRMP
CRK	Cytoplasmic adapter protein	6.86488	1	Crk
GRB2	Growth factor receptor bound protein 2	6.84715	1	Drk
CTNNA1	Catenin alpha 1	6.83288	1	alpha-catenin
DBNL	Drebrin like = Abp1	6.75377	0.99	abp1
SIPA1L1	Signal induced proliferation associated 1 like 1	6.73113	1	None
PAK4	Serine/threonine protein kinase	6.72624	1	Mbt
LIMA1	LIM domain and actin binding 1 = EPLIN	6.64982	1	None
SHROOM2	Shroom family member 2	6.54771	1	Shroom
SLITRK4	SLIT and NTRK like family member 4	6.52839	1	NA
KIAA1671	KIAA1671	6.49945	1	None
FNBP1L	Formin-binding protein 1-like (TOCA-1)	6.49848	1	Cip4
CLMN	Calmin	6.38746	1	None
PDLIM7	PDZ and LIM domain protein 7 = Enigma	6.3813	1	ZASP52
SEPTIN9	Septin 9	6.36481	1	Pnut
CTTN	Cortactin	6.34296	1	Cortactin
PPL	Periplakin	6.33712	1	None
LASP1	LIM and SH3 domain protein 1	6.27045	1	Lasp
KIAA1522	KIAA1522 = NHSL3 (NHS like 3)	6.26502	0.98	None
SWAP70	Switching B cell complex subunit SWAP70	6.14587	0.95	None
LAD1	Ladinin 1	6.11666	1	None
DLG1	Discs large homolog 1	6.0507	0.99	Dlg
LUZP1	Leucine zipper protein 1	6.03732	1	None
RRBP1	Ribosome binding protein 1	6.01814	1	NA
EIF4B	Eukaryotic translation initiation factor 4B	6.00467	1	NA
CRKL	CRK like proto-oncogene, adaptor protein	5.95023	1	Crk
SNAP23	Synaptosomal-associated protein	5.94034	0.99
DVL3	Dishevelled segment polarity protein 3	5.9219	0.99	Dsh
WDR11	WD repeat domain 11	5.90605	0.98	None
SWAP70	Switching B cell complex subunit 70	5.89876	0.93	None
PPP1R13B	Protein phosphatase 1 regulatory subunit 13B	5.86187	0.99	Aspp
FRMD4B	FERM domain containing 4B	5.84555	1	None
MAGI1	Membrane associated guanylate kinase, WW and PDZ domain containing 1	5.83654	1	Magi
SHROOM3	Shroom family member 3	5.82347	1	Shroom
PLEKHA1	Pleckstrin homology domain containing A1	5.80003	0.91	Kramer
PDLIM5	PDZ and LIM domain 5	5.77621	1	ZASP52
SH3RF1	E3 ubiquitin-protein ligase SH3RF1 = POSH Plenty of SH3s	5.73869	1	Posh
SIRT2	NAD-dependent protein deacetylase (SIR2-like protein 2)	5.66047	0.99	NA
ZYX	Zyxin	5.64911	1	Zyxin
FAM91A1	Family with sequence similarity 91 member A1	5.6138	1	CG7600
VASP	Vasodilator stimulated phosphoprotein	5.60649	1	Ena
KANK2	KN motif and ankyrin repeat domain-containing protein 2	5.56094	0.99	Kank
PALM	Paralemmin-1	5.50339	1	None
UTRN	Utrophin	5.49412	1	Dystrophin
VCPIP1	Ubiquitinyl hydrolase 1 (EC 3.4.19.12)	5.39646	1	None
PRUNE1	Prune exopolyphosphatase 1	5.35961	0.99	NA
MPRIP	Myosin phosphatase Rho interacting protein	5.21374	0.98	Outspread
SF1	Splicing factor 1	5.19843	0.99	NA
LUZP1	Leucine zipper protein 1	5.15895	1	None
PKP4	Plakophilin 4	5.10377	1	None
EPB41L1	Erythrocyte membrane protein band 4.1 like 1=protein 4.1B	5.08697	1	Coracle
PPP1CB	Serine/threonine-protein phosphatase (EC 3.1.3.16)	5.07891	0.99	Flapwing
COBLL1	Cordon-bleu WH2 repeat protein like 1	4.92169	1	None
OAS1	2'-5' oligoadenylate synthase (EC 2.7.7.84)	4.87281	0.99	NA
EPB41	Erythrocyte membrane protein band 4.1	4.81722	0.99	Coracle
PFKL	ATP-dependent 6-phosphofructokinase (ATP-PFK)	4.7324	0.99	NA
EIF4ENIF1	Eukaryotic translation initiation factor 4E nuclear import factor 1	4.70754	0.99	NA
USP7	Ubiquitin carboxyl-terminal hydrolase 7 (EC 3.4.19.12)	4.63779	0.99
PAK2	Serine/threonine protein kinase	4.61647	1	Mbt
RASSF8	Ras association domain family member 8	4.61239	0.99	Rassf8
PFKL	ATP-dependent 6-phosphofructokinase	4.53706	1	NA
STAT3	Signal transducer and activator of transcription	4.52645	1	NA
LARP1	La ribonucleoprotein 1, translational regulator	4.50182	0.95	NA
CORO1C	Coronin	4.4838	0.99	Coronin
EXOC3	Exocyst complex component 3	4.46197	0.99	NA
ARHGAP32	Rho GTPase activating protein 32	4.42058	1	CDGAPr
MARK2	Serine/threonine protein kinase	4.3998	0.99	Par1
ARHGAP29	Rho GTPase-activating protein 29	4.3891	1	None
PICALM	Phosphatidylinositol binding clathrin assembly protein	4.31826	1	like-AP180
SH3KBP1	SH3 domain containing kinase binding protein 1 = CIN85 = Ruk	4.26722	1	Cindr
CRIP2	Cysteine-rich protein 2 Lim Domain containing	4.20175	0.99	Rassf8
BRD4	Bromodomain containing 4	4.1537	0.91	NA
UACA	Uveal autoantigen with coiled-coil domains and ankyrin repeats	4.13255	1	None
SF1	Splicing factor 1	4.08001	0.99	NA
FERMT2	FERM domain containing kindlin 2 =Mig2	4.04914	0.99	fermitin1/fermitin2
TLN1	Talin 1	4.02424	0.99	Rhea
MYO1B	Myosin IB	3.9784	0.99	Myo61f
ANK3	Ankyrin 3	3.96721	1	Ankyrin2
ABLIM2	Actin binding LIM protein family member 2	3.91815	0.99	unc-115a
KHDRBS1	KH RNA binding domain containing, signal transduction associated 1	3.90843	0.91	NA
HNRNPK	Heterogeneous nuclear ribonucleoprotein K	3.89008	0.93	NA
RSU1	Ras suppressor protein 1	3.8808	0.99	Icarus
XRN1	5'-3' exoribonuclease 1	3.85476	0.99	NA
EPB41	Erythrocyte membrane protein band 4.1	3.79454	1	Coracle
LRRFIP1	Binds nucleic acids	3.6303	1	NA
GAB1	GRB2 associated binding protein 1	3.61007	0.98	None
DNAJB1	DnaJ heat shock protein family (Hsp40) member B1	3.60828	0.98
